# Epitope-based chimeric peptide vaccine design against S, M and E proteins of SARS-CoV-2 etiologic agent of global pandemic COVID-19: an *in silico* approach

**DOI:** 10.1101/2020.03.30.015164

**Authors:** M. Shaminur Rahman, M. Nazmul Hoque, M. Rafiul Islam, Salma Akter, A. S. M. Rubayet-Ul-Alam, Mohammad Anwar Siddique, Otun Saha, Md. Mizanur Rahaman, Munawar Sultana, M. Anwar Hossain

## Abstract

Severe acute respiratory syndrome coronavirus 2 (SARS-CoV-2) is the cause of the ongoing pandemic of coronavirus disease 2019 (COVID-19), a public health emergency of international concern declared by the World Health Organization (WHO). An immuno-informatics approach along with comparative genomic was applied to design a multi-epitope-based peptide vaccine against SARS-CoV-2 combining the antigenic epitopes of the S, M and E proteins. The tertiary structure was predicted, refined and validated using advanced bioinformatics tools. The candidate vaccine showed an average of ≥ 90.0% world population coverage for different ethnic groups. Molecular docking of the chimeric vaccine peptide with the immune receptors (TLR3 and TLR4) predicted efficient binding. Immune simulation predicted significant primary immune response with increased IgM and secondary immune response with high levels of both IgG1 and IgG2. It also increased the proliferation of T-helper cells and cytotoxic T-cells along with the increased INF-γ and IL-2 cytokines. The codon optimization and mRNA secondary structure prediction revealed the chimera is suitable for high-level expression and cloning. Overall, the constructed recombinant chimeric vaccine candidate demonstrated significant potential and can be considered for clinical validation to fight against this global threat, COVID-19.
