## Supplementary Data 1 for "Epitope-based chimeric peptide vaccine design against S, M and E proteins of SARS-CoV-2 etiologic agent of global pandemic COVID-19: an *in silico* approach"

### Sheet: Supplementary Data 1
		Epitope-based chimeric peptide vaccine design against S, M and E proteins of SARS-CoV-2 etiologic agent of global pandemic COVID-19: an in silico approach
		M. Shaminur Rahman, M. Nazmul Hoque, M. Rafiul Islam, Salma Akter, A.S.M. Rubayet- Ul- Alam, Mohammad Anwar Siddique, Otun Saha, Md. Mizanur Rahaman, Munawar Sultana, M. Anwar Hossain
T-cell epitopes in RBD and NTD antigenic domains of the S glycoprotein
RBD MHC-I							RBD MHC-II							NTD MHC I							NTD MHC II						RBD Proteasome/TAP/MHC IC50								NTD Proteasome/TAP/MHC IC50
allele	start	end	length	peptide	ann_ic50		allele	start	end	length	peptide	nn_align_ic50		allele	start	end	length	peptide	ann_ic50		allele	start	end	peptide	nn_align_ic50		Allele	Start	End	Peptide	Proteasome Score	TAP Score	MHC IC50		Allele	Start	End	Peptide	Proteasome Score	TAP Score	MHC IC50
HLA-A*30:01	17	25	9	ATRFASVYA	2.2		HLA-DRB1*01:01	185	199	15	VLSFELLHAPATVCG	2.7		HLA-A*02:06	78	86	9	FQFCNDPFL	3.97		HLA-DRB1*13:02	60	74	QSLLIVNNATNVVIK	1.4		HLA-A*68:01	43	51	NSASFSTFK	0.91	0.22	3.9		HLA-A*02:06	78	86	FQFCNDPFL	1.55	0.38	4.2
HLA-A*68:01	43	51	9	NSASFSTFK	4.97		HLA-DRB1*01:01	186	200	15	LSFELLHAPATVCGP	2.8		HLA-B*53:01	1	9	9	LPFFSNVTW	5.79		HLA-DRB1*13:02	61	75	SLLIVNNATNVVIKV	1.4		HLA-A*03:01	127	135	RLFRKSNLK	0.74	0.34	5.6		HLA-A*02:01	78	86	FQFCNDPFL	1.55	0.38	8.9
HLA-A*03:01	127	135	9	RLFRKSNLK	5.86		HLA-DRB1*01:01	184	198	15	VVLSFELLHAPATVC	2.9		HLA-B*35:01	107	115	9	SANNCTFEY	7.78		HLA-DRB1*13:02	59	73	TQSLLIVNNATNVVI	1.4		HLA-A*68:01	42	51	YNSASFSTFK	0.91	0.15	7.8		HLA-A*02:06	78	88	FQFCNDPFLGV	1.17	0.1	14.6
HLA-A*02:03	59	68	10	KLNDLCFTNV	6.22		HLA-DRB1*01:01	183	197	15	VVVLSFELLHAPATV	3.3		HLA-A*31:01	127	135	9	KQGNFKNLR	9.12		HLA-DRB1*13:02	58	72	KTQSLLIVNNATNVV	1.5		HLA-A*68:01	20	28	FASVYAWNR	0.96	0.68	8.3		HLA-A*68:01	33	42	DGVYFASTEK	0.89	0.04	18.1
HLA-A*68:01	20	28	9	FASVYAWNR	7.42		HLA-DRB1*11:01	120	134	15	GNYNYLYRLFRKSNL	5.2		HLA-B*35:01	29	37	9	LPFNDGVYF	9.15		HLA-DRB1*13:02	62	76	LLIVNNATNVVIKVC	1.5		HLA-A*03:01	40	51	VLYNSASFSTFK	0.91	0.34	8.8		HLA-A*03:01	34	42	GVYFASTEK	0.89	0.21	24.1
HLA-A*68:01	42	51	10	YNSASFSTFK	7.73		HLA-DRB1*11:01	121	135	15	NYNYLYRLFRKSNLK	5.3		HLA-A*02:01	78	86	9	FQFCNDPFL	9.18		HLA-DRB1*13:02	63	77	LIVNNATNVVIKVCE	1.8		HLA-A*23:01	41	50	LYNSASFSTF	1.33	1.2	9		HLA-A*02:06	7	15	VTWFHAIHV	1.18	0.29	40.2
HLA-A*02:03	188	197	10	FELLHAPATV	8.17		HLA-DRB1*11:01	122	136	15	YNYLYRLFRKSNLKP	5.6		HLA-A*31:01	95	103	9	KSWMESEFR	11.55		HLA-DRB1*13:02	57	71	SKTQSLLIVNNATNV	2.1		HLA-A*68:01	67	76	NVYADSFVIR	1.47	0.81	10.8		HLA-A*68:01	14	22	HVSGTNGTK	1	0.23	40.6
HLA-A*33:01	121	130	10	NYNYLYRLFR	8.4		HLA-DRB1*11:01	119	133	15	GGNYNYLYRLFRKSN	5.9		HLA-A*11:01	34	42	9	GVYFASTEK	15.17		HLA-DRB1*13:02	64	78	IVNNATNVVIKVCEF	4.9		HLA-A*23:01	161	170	CYFPLQSYGF	1.25	1.31	12.6		HLA-A*02:06	77	88	EFQFCNDPFLGV	1.17	0.1	44.6
HLA-B*53:01	2	11	10	FPNITNLCPF	8.63		HLA-DRB1*01:01	182	196	15	RVVVLSFELLHAPAT	6.2		HLA-A*02:03	62	71	10	LLIVNNATNV	17.1		HLA-DRB1*07:01	1	15	LPFFSNVTWFHAIHV	12.7		HLA-A*02:01	59	68	KLNDLCFTNV	1.12	0.15	13.9		HLA-A*68:01	49	58	WIFGTTLDSK	0.79	0.28	46.5
HLA-A*31:01	22	30	9	SVYAWNRKR	8.82		HLA-DRB5*01:01	17	31	15	ATRFASVYAWNRKRI	6.7		HLA-B*40:01	113	121	9	FEYVSQPFL	19.59		HLA-DRB1*07:01	2	16	PFFSNVTWFHAIHVS	14.8		HLA-A*68:01	22	30	SVYAWNRKR	0.93	0.88	14.3		HLA-A*68:01	14	23	HVSGTNGTKR	1.28	0.67	46.6
HLA-A*31:01	131	139	9	KSNLKPFER	8.83		HLA-DRB5*01:01	18	32	15	TRFASVYAWNRKRIS	6.8		HLA-B*53:01	29	37	9	LPFNDGVYF	20.89		HLA-DRB1*07:01	3	17	FFSNVTWFHAIHVSG	18.1		HLA-A*03:01	39	51	SVLYNSASFSTFK	0.91	0.27	15.6		HLA-A*03:01	87	95	GVYYHKNNK	0.87	0.29	47.2
HLA-A*68:02	47	55	9	FSTFKCYGV	9.14		HLA-DRB1*11:01	123	137	15	NYLYRLFRKSNLKPF	6.9		HLA-A*24:02	104	113	10	VYSSANNCTF	21.89		HLA-DPA1*03:01/DPB1*04:02	111	125	CTFEYVSQPFLMDLE	18.8		HLA-A*02:01	90	98	KIADYNYKL	1.68	0.51	15.9
HLA-A*68:01	73	81	9	FVIRGDEVR	9.42		HLA-DRB5*01:01	19	33	15	RFASVYAWNRKRISN	8		HLA-A*03:01	34	42	9	GVYFASTEK	23.87		HLA-DPA1*03:01/DPB1*04:02	112	126	TFEYVSQPFLMDLEG	19		HLA-A*03:01	126	135	YRLFRKSNLK	0.74	0.31	16.7
HLA-A*68:02	13	21	9	EVFNATRFA	9.52		HLA-DRB1*11:01	124	138	15	YLYRLFRKSNLKPFE	8.2		HLA-B*15:01	111	120	10	CTFEYVSQPF	24.11		HLA-DRB1*01:01	110	124	NCTFEYVSQPFLMDL	20.5		HLA-A*68:01	122	130	YNYLYRLFR	1.16	0.71	19
HLA-A*31:01	19	28	10	RFASVYAWNR	9.97		HLA-DRB5*01:01	16	30	15	NATRFASVYAWNRKR	8.4		HLA-A*68:02	6	15	10	NVTWFHAIHV	25.28		HLA-DPA1*03:01/DPB1*04:02	110	124	NCTFEYVSQPFLMDL	20.6		HLA-A*02:06	90	98	KIADYNYKL	1.68	0.51	19.2
HLA-A*68:01	67	76	10	NVYADSFVIR	10.97		HLA-DRB1*11:01	118	132	15	VGGNYNYLYRLFRKS	9.4		HLA-A*03:01	87	95	9	GVYYHKNNK	26.06		HLA-DPA1*03:01/DPB1*04:02	113	127	FEYVSQPFLMDLEGK	21.4		HLA-A*03:01	38	51	YSVLYNSASFSTFK	0.91	0.18	19.8
HLA-A*33:01	122	130	9	YNYLYRLFR	11.31		HLA-DRB3*01:01	132	146	15	SNLKPFERDISTEIY	10.8		HLA-A*68:01	33	42	10	DGVYFASTEK	26.34		HLA-DRB1*07:01	4	18	FSNVTWFHAIHVSGT	22.1		HLA-A*02:01	188	197	FELLHAPATV	1.12	0.07	21.1
HLA-A*68:02	65	74	10	FTNVYADSFV	11.83		HLA-DRB3*01:01	133	147	15	NLKPFERDISTEIYQ	11.1		HLA-A*02:03	63	71	9	LIVNNATNV	28.05		HLA-DRB1*15:01	41	55	EKSNIIRGWIFGTTL	22.3		HLA-A*68:01	73	81	FVIRGDEVR	1.27	0.72	23.6
HLA-B*15:01	38	47	10	YSVLYNSASF	12.22		HLA-DPA1*03:01/DPB1*04:02	181	195	15	YRVVVLSFELLHAPA	11.3		HLA-A*30:02	106	115	10	SSANNCTFEY	30.37		HLA-DRB1*01:01	111	125	CTFEYVSQPFLMDLE	22.5		HLA-A*23:01	121	129	NYNYLYRLF	1.2	1.18	26.1
HLA-A*24:02	41	50	10	LYNSASFSTF	12.35		HLA-DRB3*01:01	134	148	15	LKPFERDISTEIYQA	11.3		HLA-B*53:01	1	10	10	LPFFSNVTWF	30.44		HLA-DRB1*15:01	42	56	KSNIIRGWIFGTTLD	24.1		HLA-A*68:01	20	29	FASVYAWNRK	1.11	0.24	27
HLA-B*40:01	156	165	10	VEGFNCYFPL	12.49		HLA-DPA1*02:01/DPB1*01:01	11	25	15	FGEVFNATRFASVYA	11.6		HLA-A*68:02	7	15	9	VTWFHAIHV	35.91		HLA-DPA1*03:01/DPB1*04:02	78	92	FQFCNDPFLGVYYHK	24.9		HLA-A*02:06	59	68	KLNDLCFTNV	1.12	0.15	32
HLA-A*30:01	16	25	10	NATRFASVYA	12.55		HLA-DPA1*03:01/DPB1*04:02	180	194	15	PYRVVVLSFELLHAP	11.9		HLA-A*23:01	104	113	10	VYSSANNCTF	36.8		HLA-DRB1*07:01	51	65	FGTTLDSKTQSLLIV	25.3		HLA-A*03:01	40	52	VLYNSASFSTFKC	1.02	0.15	37.9
HLA-B*35:01	2	11	10	FPNITNLCPF	12.99		HLA-DRB1*11:01	19	33	15	RFASVYAWNRKRISN	12.6		HLA-B*35:01	105	113	9	YSSANNCTF	38.72		HLA-DRB1*01:01	112	126	TFEYVSQPFLMDLEG	27.4		HLA-A*03:01	127	136	RLFRKSNLKP	0.59	0.19	40.6
HLA-A*02:01	59	68	10	KLNDLCFTNV	15.27		HLA-DRB1*07:01	124	138	15	YLYRLFRKSNLKPFE	14.5		HLA-B*35:01	1	9	9	LPFFSNVTW	39.55		HLA-DPA1*03:01/DPB1*04:02	109	123	NNCTFEYVSQPFLMD	29.4		HLA-A*02:06	97	106	KLPDDFTGCV	0.99	0.16	46
HLA-A*30:02	30	38	9	RISNCVADY	16.15		HLA-DRB1*11:01	18	32	15	TRFASVYAWNRKRIS	15		HLA-A*68:02	107	116	10	SANNCTFEYV	40.98		HLA-DPA1*01:03/DPB1*02:01	110	124	NCTFEYVSQPFLMDL	29.5		HLA-A*02:06	188	197	FELLHAPATV	1.12	0.07	49.6
HLA-A*03:01	126	135	10	YRLFRKSNLK	16.59		HLA-DRB1*11:01	21	35	15	ASVYAWNRKRISNCV	15.1		HLA-A*23:01	2	10	9	PFFSNVTWF	41.86		HLA-DPA1*01:03/DPB1*02:01	76	90	CEFQFCNDPFLGVYY	29.7
HLA-A*32:01	39	47	9	SVLYNSASF	16.89		HLA-DRB1*11:01	20	34	15	FASVYAWNRKRISNC	15.1		HLA-A*68:01	34	42	9	GVYFASTEK	43		HLA-DPA1*01:03/DPB1*02:01	75	89	VCEFQFCNDPFLGVY	29.8
HLA-A*30:01	17	26	10	ATRFASVYAW	17.07		HLA-DPA1*03:01/DPB1*04:02	179	193	15	QPYRVVVLSFELLHA	15.2		HLA-A*68:02	67	75	9	NATNVVIKV	43.4		HLA-DRB1*15:01	99	113	ESEFRVYSSANNCTF	30
HLA-A*23:01	161	170	10	CYFPLQSYGF	17.45		HLA-DRB3*01:01	135	149	15	KPFERDISTEIYQAG	15.3		HLA-B*58:01	105	113	9	YSSANNCTF	44.05		HLA-DRB1*07:01	52	66	GTTLDSKTQSLLIVN	30.1
HLA-A*30:01	127	135	9	RLFRKSNLK	17.74		HLA-DPA1*02:01/DPB1*01:01	12	26	15	GEVFNATRFASVYAW	15.3		HLA-A*30:02	107	115	9	SANNCTFEY	44.38		HLA-DRB1*15:01	40	54	TEKSNIIRGWIFGTT	30.2
HLA-A*30:02	117	126	10	KVGGNYNYLY	18.04		HLA-DRB1*11:01	22	36	15	SVYAWNRKRISNCVA	15.5		HLA-A*30:01	20	28	9	GTKRFDNPV	46.58		HLA-DRB1*07:01	50	64	IFGTTLDSKTQSLLI	30.3
HLA-B*57:01	17	26	10	ATRFASVYAW	18.47		HLA-DRB1*11:01	117	131	15	KVGGNYNYLYRLFRK	15.9		HLA-A*68:01	14	23	10	HVSGTNGTKR	46.71		HLA-DPA1*03:01/DPB1*04:02	77	91	EFQFCNDPFLGVYYH	31.2
HLA-A*02:06	165	173	9	LQSYGFQPT	18.53		HLA-DRB1*07:01	125	139	15	LYRLFRKSNLKPFER	16.3		HLA-B*35:01	1	10	10	LPFFSNVTWF	47.6		HLA-DPA1*01:03/DPB1*02:01	111	125	CTFEYVSQPFLMDLE	32.3
HLA-A*11:01	43	51	9	NSASFSTFK	18.65		HLA-DPA1*03:01/DPB1*04:02	182	196	15	RVVVLSFELLHAPAT	16.6		HLA-A*68:01	14	22	9	HVSGTNGTK	47.63		HLA-DRB1*01:01	109	123	NNCTFEYVSQPFLMD	32.7
HLA-A*11:01	42	51	10	YNSASFSTFK	18.68		HLA-DRB5*01:01	15	29	15	FNATRFASVYAWNRK	16.8		HLA-B*15:01	96	105	10	SWMESEFRVY	49.75		HLA-DRB1*09:01	100	114	SEFRVYSSANNCTFE	33.2
HLA-B*08:01	15	23	9	FNATRFASV	18.81		HLA-DRB1*07:01	123	137	15	NYLYRLFRKSNLKPF	17.2									HLA-DPA1*01:03/DPB1*02:01	77	91	EFQFCNDPFLGVYYH	33.4
HLA-A*02:03	97	106	10	KLPDDFTGCV	20.05		HLA-DRB1*13:02	104	118	15	GCVIAWNSNNLDSKV	17.2									HLA-DRB1*09:01	99	113	ESEFRVYSSANNCTF	33.8
HLA-A*02:06	97	106	10	KLPDDFTGCV	20.24		HLA-DRB3*01:01	70	84	15	ADSFVIRGDEVRQIA	17.8									HLA-DRB1*15:01	100	114	SEFRVYSSANNCTFE	34.1
HLA-A*30:01	51	59	9	KCYGVSPTK	20.53		HLA-DPA1*02:01/DPB1*01:01	10	24	15	PFGEVFNATRFASVY	18									HLA-DRB1*07:01	53	67	TTLDSKTQSLLIVNN	35.3
HLA-A*02:01	188	197	10	FELLHAPATV	20.98		HLA-DRB3*01:01	131	145	15	KSNLKPFERDISTEI	18.5									HLA-DRB1*09:01	96	110	SWMESEFRVYSSANN	36.6
HLA-A*23:01	41	50	10	LYNSASFSTF	21.21		HLA-DRB1*13:02	103	117	15	TGCVIAWNSNNLDSK	19									HLA-DPA1*03:01/DPB1*04:02	76	90	CEFQFCNDPFLGVYY	37.5
HLA-A*33:01	20	28	9	FASVYAWNR	22.75		HLA-DRB5*01:01	121	135	15	NYNYLYRLFRKSNLK	19.3									HLA-DRB1*09:01	97	111	WMESEFRVYSSANNC	37.6
HLA-A*30:02	118	126	9	VGGNYNYLY	24.67		HLA-DRB5*01:01	20	34	15	FASVYAWNRKRISNC	19.9									HLA-DRB1*15:01	98	112	MESEFRVYSSANNCT	37.8
HLA-A*31:01	21	30	10	ASVYAWNRKR	24.77		HLA-DRB1*13:02	102	116	15	FTGCVIAWNSNNLDS	20.2									HLA-DPA1*01:03/DPB1*02:01	78	92	FQFCNDPFLGVYYHK	37.9
HLA-A*68:02	67	75	9	NVYADSFVI	25.5		HLA-DRB1*07:01	176	190	15	VGYQPYRVVVLSFEL	20.3									HLA-DPA1*01:03/DPB1*02:01	109	123	NNCTFEYVSQPFLMD	38
HLA-A*26:01	34	42	9	CVADYSVLY	25.85		HLA-DRB1*07:01	126	140	15	YRLFRKSNLKPFERD	20.7									HLA-DRB1*07:01	7	21	VTWFHAIHVSGTNGT	38.4
HLA-A*24:02	161	170	10	CYFPLQSYGF	26.59		HLA-DPA1*03:01/DPB1*04:02	183	197	15	VVVLSFELLHAPATV	20.9									HLA-DRB3*01:01	117	131	SQPFLMDLEGKQGNF	38.6
HLA-A*33:01	123	131	9	NYLYRLFRK	26.69		HLA-DPA1*02:01/DPB1*01:01	9	23	15	CPFGEVFNATRFASV	20.9									HLA-DPA1*01:03/DPB1*02:01	74	88	KVCEFQFCNDPFLGV	38.7
HLA-A*11:01	127	135	9	RLFRKSNLK	26.89		HLA-DRB3*01:01	69	83	15	YADSFVIRGDEVRQI	21.7									HLA-DRB1*09:01	108	122	ANNCTFEYVSQPFLM	38.9
HLA-A*02:06	59	68	10	KLNDLCFTNV	28.21		HLA-DRB3*01:01	71	85	15	DSFVIRGDEVRQIAP	21.8									HLA-DRB1*09:01	109	123	NNCTFEYVSQPFLMD	39.2
HLA-A*03:01	127	136	10	RLFRKSNLKP	28.7		HLA-DRB1*13:02	105	119	15	CVIAWNSNNLDSKVG	21.8									HLA-DRB1*15:01	43	57	SNIIRGWIFGTTLDS	39.4
HLA-A*24:02	121	129	9	NYNYLYRLF	28.87		HLA-DRB1*01:01	47	61	15	FSTFKCYGVSPTKLN	22.6									HLA-DRB3*01:01	115	129	YVSQPFLMDLEGKQG	40.7
HLA-A*31:01	130	139	10	RKSNLKPFER	29.47		HLA-DRB5*01:01	119	133	15	GGNYNYLYRLFRKSN	22.7									HLA-DRB1*09:01	110	124	NCTFEYVSQPFLMDL	41.1
HLA-A*31:01	127	135	9	RLFRKSNLK	29.7		HLA-DRB5*01:01	120	134	15	GNYNYLYRLFRKSNL	23.5									HLA-DRB1*09:01	98	112	MESEFRVYSSANNCT	41.1
HLA-A*23:01	180	188	9	PYRVVVLSF	30.39		HLA-DRB1*07:01	177	191	15	GYQPYRVVVLSFELL	23.6									HLA-DRB3*01:01	114	128	EYVSQPFLMDLEGKQ	41.9
HLA-A*68:02	157	165	9	EGFNCYFPL	32.26		HLA-DPA1*02:01/DPB1*01:01	13	27	15	EVFNATRFASVYAWN	24.2									HLA-DRB3*01:01	116	130	VSQPFLMDLEGKQGN	41.9
HLA-B*35:01	16	24	9	NATRFASVY	32.3		HLA-DRB5*01:01	122	136	15	YNYLYRLFRKSNLKP	24.3									HLA-DPA1*01:03/DPB1*02:01	108	122	ANNCTFEYVSQPFLM	43.5
HLA-A*30:01	21	29	9	ASVYAWNRK	32.69		HLA-DRB1*11:01	125	139	15	LYRLFRKSNLKPFER	24.6									HLA-DRB1*01:01	6	20	NVTWFHAIHVSGTNG	43.5
HLA-A*02:03	185	193	9	VLSFELLHA	33.91		HLA-DRB5*01:01	118	132	15	VGGNYNYLYRLFRKS	24.6									HLA-DRB1*07:01	54	68	TLDSKTQSLLIVNNA	44
HLA-A*68:01	20	29	10	FASVYAWNRK	33.93		HLA-DRB1*01:01	48	62	15	STFKCYGVSPTKLND	24.6									HLA-DRB1*04:05	59	73	TQSLLIVNNATNVVI	44.1
HLA-A*02:06	182	190	9	RVVVLSFEL	34.87		HLA-DRB1*13:02	101	115	15	DFTGCVIAWNSNNLD	25.3									HLA-DRB1*04:05	58	72	KTQSLLIVNNATNVV	44.3
HLA-A*68:01	122	130	9	YNYLYRLFR	35.74		HLA-DRB1*07:01	47	61	15	FSTFKCYGVSPTKLN	25.4									HLA-DRB1*09:01	111	125	CTFEYVSQPFLMDLE	44.5
HLA-A*31:01	121	130	10	NYNYLYRLFR	36.08		HLA-DRB1*07:01	46	60	15	SFSTFKCYGVSPTKL	25.7									HLA-DPA1*01:03/DPB1*02:01	112	126	TFEYVSQPFLMDLEG	44.8
HLA-A*02:01	90	98	9	KIADYNYKL	36.12		HLA-DRB1*01:01	49	63	15	TFKCYGVSPTKLNDL	26									HLA-DRB1*01:01	7	21	VTWFHAIHVSGTNGT	46.2
HLA-A*03:01	81	90	10	RQIAPGQTGK	38		HLA-DRB3*01:01	72	86	15	SFVIRGDEVRQIAPG	26.9									HLA-DRB1*09:01	101	115	EFRVYSSANNCTFEY	46.5
HLA-A*68:02	15	23	9	FNATRFASV	38.88		HLA-DRB1*11:01	11	25	15	FGEVFNATRFASVYA	26.9									HLA-DPA1*03:01/DPB1*04:02	75	89	VCEFQFCNDPFLGVY	46.9
HLA-B*53:01	2	10	9	FPNITNLCP	39.11		HLA-DRB5*01:01	117	131	15	KVGGNYNYLYRLFRK	28.5									HLA-DRB1*11:01	34	48	GVYFASTEKSNIIRG	47.5
HLA-A*30:01	28	36	9	RKRISNCVA	40.08		HLA-DRB1*07:01	49	63	15	TFKCYGVSPTKLNDL	28.6									HLA-DRB1*07:01	5	19	SNVTWFHAIHVSGTN	48.2
HLA-B*15:01	45	53	9	ASFSTFKCY	40.49		HLA-DRB1*11:01	12	26	15	GEVFNATRFASVYAW	28.8									HLA-DRB1*01:01	108	122	ANNCTFEYVSQPFLM	48.4
HLA-B*35:01	34	42	9	CVADYSVLY	40.54		HLA-DRB1*13:02	37	51	15	DYSVLYNSASFSTFK	29.6									HLA-DRB1*01:01	1	15	LPFFSNVTWFHAIHV	48.7
HLA-A*24:02	162	170	9	YFPLQSYGF	41.54		HLA-DRB1*13:02	36	50	15	ADYSVLYNSASFSTF	30									HLA-DRB1*09:01	112	126	TFEYVSQPFLMDLEG	49.5
HLA-A*31:01	68	76	9	VYADSFVIR	41.72		HLA-DRB1*07:01	178	192	15	YQPYRVVVLSFELLH	30.9									HLA-DRB1*04:05	60	74	QSLLIVNNATNVVIK	49.7
HLA-A*30:02	45	53	9	ASFSTFKCY	43.27		HLA-DRB1*15:01	15	29	15	FNATRFASVYAWNRK	31.1									HLA-DRB1*15:01	97	111	WMESEFRVYSSANNC	49.9
HLA-A*68:01	19	28	10	RFASVYAWNR	43.46		HLA-DRB1*07:01	127	141	15	RLFRKSNLKPFERDI	32.5
HLA-A*23:01	179	188	10	QPYRVVVLSF	48.22		HLA-DRB1*11:01	10	24	15	PFGEVFNATRFASVY	32.9
HLA-B*15:01	6	15	10	TNLCPFGEVF	49.21		HLA-DRB1*15:01	14	28	15	VFNATRFASVYAWNR	34.5
HLA-A*31:01	122	130	9	YNYLYRLFR	51.14		HLA-DRB1*15:01	16	30	15	NATRFASVYAWNRKR	35
							HLA-DPA1*03:01/DPB1*04:02	11	25	15	FGEVFNATRFASVYA	35.5
							HLA-DRB1*13:02	38	52	15	YSVLYNSASFSTFKC	35.7
							HLA-DRB3*01:01	136	150	15	PFERDISTEIYQAGS	35.7
							HLA-DPA1*03:01/DPB1*04:02	12	26	15	GEVFNATRFASVYAW	36.4
							HLA-DRB1*09:01	47	61	15	FSTFKCYGVSPTKLN	36.5
							HLA-DPA1*01:03/DPB1*02:01	180	194	15	PYRVVVLSFELLHAP	36.8
							HLA-DRB1*09:01	46	60	15	SFSTFKCYGVSPTKL	37.6
							HLA-DRB1*04:05	184	198	15	VVLSFELLHAPATVC	37.7
							HLA-DRB1*07:01	9	23	15	CPFGEVFNATRFASV	37.8
							HLA-DPA1*01:03/DPB1*02:01	156	170	15	VEGFNCYFPLQSYGF	37.9
							HLA-DRB1*13:02	35	49	15	VADYSVLYNSASFST	38.3
							HLA-DRB1*09:01	48	62	15	STFKCYGVSPTKLND	38.3
							HLA-DRB1*11:01	17	31	15	ATRFASVYAWNRKRI	38.4
							HLA-DRB1*07:01	50	64	15	FKCYGVSPTKLNDLC	38.6
							HLA-DRB1*07:01	48	62	15	STFKCYGVSPTKLND	38.6
							HLA-DRB1*01:01	36	50	15	ADYSVLYNSASFSTF	38.7
							HLA-DRB1*01:01	46	60	15	SFSTFKCYGVSPTKL	38.9
							HLA-DPA1*01:03/DPB1*02:01	179	193	15	QPYRVVVLSFELLHA	39.3
							HLA-DRB5*01:01	14	28	15	VFNATRFASVYAWNR	40
							HLA-DPA1*01:03/DPB1*02:01	157	171	15	EGFNCYFPLQSYGFQ	40
							HLA-DRB1*01:01	35	49	15	VADYSVLYNSASFST	40.4
							HLA-DRB1*07:01	10	24	15	PFGEVFNATRFASVY	40.5
							HLA-DPA1*01:03/DPB1*02:01	118	132	15	VGGNYNYLYRLFRKS	41.2
							HLA-DPA1*03:01/DPB1*04:02	184	198	15	VVLSFELLHAPATVC	41.2
							HLA-DRB1*07:01	11	25	15	FGEVFNATRFASVYA	41.6
							HLA-DPA1*01:03/DPB1*02:01	177	191	15	GYQPYRVVVLSFELL	41.8
							HLA-DPA1*01:03/DPB1*02:01	181	195	15	YRVVVLSFELLHAPA	42.2
							HLA-DRB1*07:01	179	193	15	QPYRVVVLSFELLHA	42.4
							HLA-DRB1*04:05	185	199	15	VLSFELLHAPATVCG	42.4
							HLA-DRB1*11:01	9	23	15	CPFGEVFNATRFASV	42.7
							HLA-DRB1*11:01	116	130	15	SKVGGNYNYLYRLFR	42.8
							HLA-DRB1*01:01	37	51	15	DYSVLYNSASFSTFK	43.2
							HLA-DRB1*09:01	49	63	15	TFKCYGVSPTKLNDL	44.1
							HLA-DRB1*07:01	14	28	15	VFNATRFASVYAWNR	44.8
							HLA-DRB1*01:01	121	135	15	NYNYLYRLFRKSNLK	44.8
							HLA-DPA1*03:01/DPB1*04:02	13	27	15	EVFNATRFASVYAWN	45.3
							HLA-DRB1*04:05	183	197	15	VVVLSFELLHAPATV	45.8
							HLA-DPA1*01:03/DPB1*02:01	178	192	15	YQPYRVVVLSFELLH	46
							HLA-DRB3*01:01	73	87	15	FVIRGDEVRQIAPGQ	46.3
							HLA-DRB1*03:01	70	84	15	ADSFVIRGDEVRQIA	47.5
							HLA-DPA1*01:03/DPB1*02:01	119	133	15	GGNYNYLYRLFRKSN	47.9
							HLA-DRB1*13:02	106	120	15	VIAWNSNNLDSKVGG	48.2
							HLA-DPA1*01:03/DPB1*02:01	120	134	15	GNYNYLYRLFRKSNL	48.3
							HLA-DPA1*01:03/DPB1*02:01	159	173	15	FNCYFPLQSYGFQPT	48.5
							HLA-DRB5*01:01	159	173	15	FNCYFPLQSYGFQPT	48.9
							HLA-DRB1*01:01	17	31	15	ATRFASVYAWNRKRI	49
							HLA-DRB5*01:01	157	171	15	EGFNCYFPLQSYGFQ	49.8
							HLA-DRB1*04:05	35	49	15	VADYSVLYNSASFST	50.4
							HLA-DRB1*01:01	174	188	15	NGVGYQPYRVVVLSF	50.5
							HLA-DRB1*07:01	12	26	15	GEVFNATRFASVYAW	50.6
							HLA-DRB1*01:01	173	187	15	TNGVGYQPYRVVVLS	50.7
							HLA-DRB1*01:01	50	64	15	FKCYGVSPTKLNDLC	50.9
		Docking results of the finally selected epitopes (top five for each domain) with their respective HLA (MHC-Ⅰand MHC-Ⅱ) alleles
	Antigenic portion	allele	allele template	seq_num	start	end	length	peptide	peptide template	ann_ic50	Estimated accuracy	ΔG (kcal/mol)
	MHCⅠ of RBD	HLA-A*30:01	1LP9_A	1	17	25	9	ATRFASVYA	1LP9_C	2.2	0.985	-10.1
		HLA-A*68:01	1Q94_A	1	43	51	9	NSASFSTFK	1Q94_C	4.97	0.95	-8.4
		HLA-A*02:03	1HHH_A	1	59	68	10	KLNDLCFTNV	1HHH_C	6.22	1	-10.8
		HLA-A*68:01	1I7R_A	1	20	28	9	FASVYAWNR	1I7R_C	7.42	1	-11.1
		HLA-A*33:01	2BCK_A	1	122	130	9	RLFRKSNLK	2BCK_C	11.31	0.975	-11.9
	MHCⅡ of RBD	HLA-DRB1*01:01	1YMM_B	1	185	199	15	VLSFELLHAPATVCG	1YMM_C	0.03	0.88	-8.6
		HLA-DRB1*01:01	1T5W_B	1	186	200	15	LSFELLHAPATVCGP	1T5W_C	0.03	0.814	-11.8
		HLA-DRB1*01:01	1YMM_B	1	184	198	15	VVLSFELLHAPATVC	1YMM_C	0.03	0.906	-11.4
		HLA-DRB1*01:01	1YMM_B	1	183	197	15	VVVLSFELLHAPATV	1YMM_C	0.09	0.92	-9.8
		HLA-DRB1*11:01	1J8H_B	1	120	134	15	GNYNYLYRLFRKSNL	1J8H_C	0.22	0.832	-9.8
	MHCⅠ of NTD	HLA-A*02:06	1I7R_A	1	78	86	9	FQFCNDPFL	1I7R_C	3.97	1	-9.2
		HLA-B*15:01	1A9E_A	1	1	9	9	LPFFSNVTW	1A9E_C	5.79	1	-11
		HLA-B*35:01	4PR5_A	1	107	115	9	SANNCTFEY	4PR5_C	7.78	1	-8.4
		HLA-A*31:01	1LP9_A	1	127	135	9	KQGNFKNLR	1LP9_C	9.12	0.858	-10.7
		HLA-B*35:01	1A1N_A	1	29	37	9	LPFNDGVYF	1A1N_C	9.15	1	-10.3
	MHCⅡ of NTD	HLA-DRB1*13:02	1YMM_B	1	60	74	15	QSLLIVNNATNVVIK	1YMM_C	0.01	0.823	-8.2
		HLA-DRB1*13:02	1YMM_B	1	61	75	15	SLLIVNNATNVVIKV	1YMM_C	0.01	0.869	-9.6
		HLA-DRB1*13:02	1YMM_B	1	59	73	15	TQSLLIVNNATNVVI	1YMM_C	0.01	0.869	-10.4
		HLA-DRB1*13:02	1YMM_B	1	58	72	15	KTQSLLIVNNATNVV	1YMM_C	0.01	0.823	-8.4
		HLA-DRB1*13:02	1YMM_B	1	62	76	15	LLIVNNATNVVIKVC	1YMM_C	0.01	0.869	-8.8
