## Supplementary Data 2 for "Epitope-based chimeric peptide vaccine design against S, M and E proteins of SARS-CoV-2 etiologic agent of global pandemic COVID-19: an *in silico* approach"

### Sheet: Supplementary Data 2
	Epitope-based chimeric peptide vaccine design against S, M and E proteins of SARS-CoV-2 etiologic agent of global pandemic COVID-19: an in silico approach
	M. Shaminur Rahman, M. Nazmul Hoque, M. Rafiul Islam, Salma Akter, A.S.M. Rubayet- Ul- Alam, Mohammad Anwar Siddique, Otun Saha, Md. Mizanur Rahaman, Munawar Sultana, M. Anwar Hossain
	Population coverage of geographic regions					Population coverage of ethnic groups
	Population/Area	Class I	Class II	Class Combined		Population/Area	Class I	Class II	Class Combined
	Peru	99.98	23.23	99.99		Peru Amerindian	99.98	23.23	99.99
	Sweden	99.45	78.64	99.88		Sweden Caucasoid	99.45	78.64	99.88
	Austria	97.9	88.44	99.76		Mexico Amerindian	99.77	17.36	99.81
	Finland	99.57	38.85	99.74		Chile Amerindian	99.41	56.02	99.77
	Germany	97.66	84.09	99.63		Austria Caucasoid	97.9	88.44	99.76
	New Caledonia	98.01	78.65	99.57		United States Polynesian	99.29	58.11	99.75
	Cape Verde	97.74	77.06	99.48		Finland Caucasoid	99.57	38.85	99.74
	England	96.31	84.76	99.44		Russia Other	99.09	56.84	99.72
	France	96.85	79.67	99.36		Germany Caucasoid	97.66	84.09	99.63
	Poland	96.97	78.44	99.35		New Caledonia Melanesian	98.01	78.65	99.57
	United States	96.84	79.27	99.35		United States Amerindian	99.41	23.54	99.55
	Cuba	95.79	83.76	99.32		Ireland Northern	96.36	87.36	99.54
	North America	96.79	78.86	99.32		Ireland Northern Caucasoid	96.36	87.36	99.54
	Papua New Guinea	97.91	65.01	99.27		Cape Verde Black	97.74	77.06	99.48
	Europe	96.42	78.82	99.24		England Caucasoid	96.31	84.76	99.44
	South Korea	96.11	79.21	99.19		United States Caucasoid	96.72	82.03	99.41
	Croatia	97.7	63.64	99.17		Brazil Caucasoid	96.72	80.9	99.37
	Japan	97.3	66.23	99.09		France Caucasoid	96.85	79.67	99.36
	Taiwan	97.42	64.12	99.08		Poland Caucasoid	96.97	78.44	99.35
	East Asia	96.31	73.68	99.03		Ireland South	95	85.88	99.29
	Russia	97.29	58.37	98.87		Ireland South Caucasoid	95	85.88	99.29
	Italy	92.68	83.68	98.8		Papua New Guinea Melanesian	97.91	65.01	99.27
	Belgium	95.52	65.26	98.76		Korea; South Oriental	96.11	79.21	99.19
	Morocco	92.83	82.61	98.75		Croatia Caucasoid	97.7	63.64	99.17
	Georgia	95.32	71.12	98.65		Morocco Arab	94.31	84.55	99.12
	Portugal	94.68	74.15	98.63		Japan Oriental	97.3	66.23	99.09
	World	94.9	73.11	98.63		Taiwan Oriental	97.42	64.12	99.08
	Czech Republic	93.24	78.64	98.56		Georgia Caucasoid	96.62	71.12	99.03
	Iran	95.88	63.02	98.48		Russia Siberian	97.67	55.2	98.96
	West Indies	95.98	61.95	98.47		Italy Caucasoid	92.68	83.68	98.8
	Saudi Arabia	92.34	78.21	98.33		Bulgaria Caucasoid	97.25	56.04	98.79
	Oman	98.3	0	98.3		Belgium Caucasoid	95.52	65.26	98.76
	Guinea-Bissau	93.95	70.3	98.2		Czech Republic Caucasoid	93.24	81.23	98.73
	Bulgaria	95.63	56.04	98.08		American Samoa Polynesian	98.71	0	98.71
	Mexico	96.8	33.85	97.88		American Samoa	98.71	0	98.71
	Tunisia	93.14	68.74	97.85		United States Mestizo	96.86	57.92	98.68
	North Africa	91.17	71.96	97.53		Portugal Caucasoid	94.68	74.15	98.63
	West Africa	92.84	60.99	97.21		United States Asian	94.73	73.91	98.63
	South Asia	90.05	71.86	97.2		United States Hispanic	96.36	60.34	98.56
	Argentina	94.4	48.54	97.12		Iran Persian	95.88	64.62	98.54
	Romania	97	0	97		Saudi Arabia Arab	92.34	78.21	98.33
	Southeast Asia	93.34	53.56	96.91		Oman Arab	98.3	0	98.3
	Northeast Asia	92.92	53.44	96.7		Morocco Caucasoid	91.79	78.84	98.26
	Mongolia	89.13	69.52	96.69		Guinea-Bissau Black	93.95	70.3	98.2
	Zimbabwe	91.24	62.18	96.69		Tunisia Arab	93.14	68.24	97.82
	China	92.67	53.44	96.59		Mexico Mestizo	95.45	49.7	97.71
	Philippines	94.98	27.53	96.36		United States Black	93.41	64.67	97.67
	Zambia	96.33	0	96.33		Australia Caucasoid	97.41	0	97.41
	Singapore	90.36	61.31	96.27		Brazil Mixed	90.52	72.18	97.36
	Cuba Mulatto	96.08	0	96.08		Sao Tome and Principe	93.08	60.34	97.26
	Chile	91.28	52.86	95.89		Sao Tome and Principe Black	93.08	60.34	97.26
	Oceania	91.44	50.47	95.76		Romania Caucasoid	97	0	97
	Sudan	89.12	55.91	95.5		Mongolia Oriental	89.13	69.52	96.69
	Spain	79.36	77.47	95.35		Zimbabwe Black	91.24	62.18	96.69
	Senegal	93.46	28.43	95.32		China Oriental	92.67	53.44	96.59
	India	82.65	71.49	95.05		Philippines Austronesian	94.98	27.53	96.36
	Hong Kong	95.03	0	95.03		Zambia Black	96.33	0	96.33
	Thailand	86.11	62.3	94.76		Israel Arab	88.56	64.94	95.99
	Brazil	90.81	42.68	94.73		Sudan Mixed	89.83	55.91	95.79
	East Africa	85.09	62.18	94.36		Cuba Caucasoid	95.73	0	95.73
	Mali	94.35	0	94.35		Malaysia Oriental	85.25	70.35	95.63
	Vietnam	88.1	51.04	94.17		Argentina Amerindian	94.4	21.01	95.58
	Pakistan	94.03	1.18	94.1		Spain Caucasoid	79.36	77.82	95.42
	Israel Jew	81.52	66.62	93.83		Senegal Black	93.46	28.43	95.32
	Israel	78.5	65.95	92.68		India Asian	82.65	71.49	95.05
	Australia	89.62	23.15	92.07		Hong Kong Oriental	95.03	0	95.03
	Southwest Asia	84.85	40.05	90.92		Pakistan Asian	94.77	1.45	94.84
	Central Africa	78.88	56.88	90.89		Thailand Oriental	86.11	62.3	94.76
	South Africa	86.06	32.05	90.53		Singapore Austronesian	86.18	61.31	94.65
	Malaysia	78.2	55.62	90.32		Mali Black	94.35	0	94.35
	South America	83.66	40.71	90.31		Vietnam Oriental	88.1	51.04	94.17
	Cameroon	83.3	41.17	90.17		Brazil Amerindian	93.11	11.17	93.88
	Scotland	42.59	82.36	89.87		Georgia Kurd	93.79	0	93.79
	Venezuela	89.5	0	89.5		Singapore Oriental	93.48	0	93.48
	Uganda	89.44	0	89.44		Pakistan Mixed	92.25	0	92.25
	Indonesia	79.88	45.28	88.99		South Africa Black	85.6	32.05	90.22
	Jordan	83.23	31.8	88.56		Cameroon Black	83.3	41.17	90.17
	Ecuador	77.35	36.73	85.67		Scotland Caucasoid	42.59	82.36	89.87
	Norway	0	84.79	84.79		South Africa Other	89.59	0	89.59
	Turkey	44.8	71.27	84.14		Chile Mixed	81.05	44.63	89.51
	Kenya	83.21	0	83.21		Venezuela Amerindian	89.5	0	89.5
	Ethiopia	0	81.38	81.38		Uganda Black	89.44	0	89.44
	Slovenia	0	79.63	79.63		Indonesia Austronesian	79.88	45.28	88.99
	Netherlands	0	77.03	77.03		Jordan Arab	83.23	31.8	88.56
	Fiji	0	75.74	75.74		Australia Australian Aborigines	84.82	23.15	88.4
	Algeria	0	75.61	75.61		Bulgaria Other	88.31	0	88.31
	Martinique	22.56	66.07	73.72		Ecuador Amerindian	77.35	36.73	85.67
	Central African Republic	15.72	68.75	73.66		Norway Caucasoid	0	84.79	84.79
	Macedonia	26.72	63.87	73.52		Turkey Caucasoid	44.8	71.27	84.14
	Denmark	0	72.23	72.23		Cuba Mixed	0	83.76	83.76
	Rwanda	24.87	59.3	69.42		Kenya Black	83.21	0	83.21
	Samoa	0	68.46	68.46		Russia Caucasoid	3.96	81.26	82
	Burkina Faso	67.18	0	67.18		Ethiopia Black	0	81.38	81.38
	Greece	0	64.19	64.19		Malaysia Austronesian	56.97	52.68	79.64
	Tonga	0	62.79	62.79		Slovenia Caucasoid	0	79.63	79.63
	Congo	0	62.2	62.2		Netherlands Caucasoid	0	77.03	77.03
	Lebanon	0	61.65	61.65		Fiji Melanesian	0	75.74	75.74
	New Zealand	0	57.87	57.87		Algeria Arab	0	75.61	75.61
	Cook Islands	0	56.85	56.85		Argentina Caucasoid	0	74.41	74.41
	Ivory Coast	55.02	0	55.02		Martinique Black	22.56	66.07	73.72
	Equatorial Guinea	0	43.9	43.9		Central African Republic Black	15.72	68.75	73.66
	Serbia	42.85	0	42.85		Macedonia Caucasoid	26.72	63.87	73.52
	Colombia	8.36	35.84	41.2		Tunisia Berber	0	73.01	73.01
	Borneo	0	41.17	41.17		Denmark Caucasoid	0	72.23	72.23
	Bolivia	0	40.31	40.31		Rwanda Black	24.87	59.3	69.42
	Gabon	0	38.51	38.51		Sudan Arab	69.02	0	69.02
	Sri Lanka	36.16	0	36.16		Brazil Mulatto	0	68.98	68.98
	United Arab Emirates	3.37	32.92	35.19		Samoa Polynesian	0	68.46	68.46
	Niue	0	33.74	33.74		Burkina Faso Black	67.18	0	67.18
	Central America	7.76	28.09	33.67		Greece Caucasoid	0	64.19	64.19
	Ukraine	0	33.58	33.58		Tonga Polynesian	0	62.79	62.79
	Ukraine Caucasoid	0	33.58	33.58		Congo Black	0	62.2	62.2
	Nauru	0	31.41	31.41		Lebanon Arab	0	61.65	61.65
	Belarus	0	27.09	27.09		Colombia Mestizo	14.07	50.68	58.73
	Guatemala	7.76	17.92	24.29		Czech Republic Other	0	58.55	58.55
	Jamaica	0	21.19	21.19		New Zealand Polynesian	0	57.87	57.87
	Tokelau	0	20.79	20.79		Cook Islands Polynesian	0	56.85	56.85
	Costa Rica	0	18.64	18.64		Iran Kurd	0	55.11	55.11
	Slovakia	0	18.28	18.28		Ivory Coast Black	55.02	0	55.02
	Canada	0	16.18	16.18		United States Austronesian	0	54.93	54.93
	Kiribati	0	9.37	9.37		Colombia Black	3.65	47.91	49.8
	Wales	1	0	1		Equatorial Guinea Black	0	43.9	43.9
	Paraguay	0	0	0		Serbia Caucasoid	42.85	0	42.85
						Borneo Austronesian	0	41.17	41.17
						Bolivia Amerindian	0	40.31	40.31
						Gabon Black	0	38.51	38.51
						Sri Lanka Asian	36.16	0	36.16
						United Arab Emirates Arab	3.37	32.92	35.19
						Niue Polynesian	0	33.74	33.74
						Nauru Micronesian	0	31.41	31.41
						Belarus Caucasoid	0	27.09	27.09
						Colombia Amerindian	0	26.22	26.22
						Guatemala Amerindian	7.76	17.92	24.29
						Jamaica Black	0	21.19	21.19
						Tokelau Polynesian	0	20.79	20.79
						Costa Rica Mestizo	0	18.64	18.64
						Slovakia Caucasoid	0	18.28	18.28
						Canada Amerindian	0	16.18	16.18
						Kiribati Micronesian	0	9.37	9.37
						Spain Other	0	6.3	6.3
						Russia Mixed	5.05	0	5.05
						Venezuela Caucasoid	2.27	0	2.27
						Sudan Black	2.19	0	2.19
						Venezuela Mestizo	1.91	0	1.91
						Wales Caucasoid	1	0	1
						Paraguay Amerindian	0	0	0
